# Skin DNA Methylation Encodes Multidimensional Facial Aging Phenotypes with Distinct Biological Architectures

**DOI:** 10.64898/2026.03.13.711642

**Authors:** Varun B. Dwaraka, Sayf Al-Deen Hassouneh, Kirsten Seale, Dua Sheikh, Jordan Weiter, Joseph Gretzula, Raja Sivamani, Anastasia Georgievskaya, Konstantin Kiselev, Gary M. Fisher, Yilei Cui, Lavinia Propescu, Ryan Smith

## Abstract

Whether distinct visible aging traits, e.g., wrinkling, pigmentation, and inflammation, reflect shared or independent epigenetic programs remains unknown; existing clocks compress aging into a single chronological axis, leaving the phenotype-specific architecture of cutaneous aging uncharacterized. Here, we integrate AI-derived facial phenotypes with skin DNA methylation profiles from 706 individuals to develop EpiVision, a panel of 21 epigenetic predictors spanning structural, pigmentary, inflammatory, and textural aging traits. Predictors reveal shared and trait-specific pathways, including developmental patterning, epithelial remodeling, hormonal signaling, and UV damage responses, and capture environmentally induced acceleration in sun-exposed skin alongside lifestyle and topical treatment–associated variation. These findings establish that visible skin aging comprises molecularly distinct axes with shared regulatory substrates and trait-specific drivers, providing a scalable epigenetic framework for intervention evaluation and aging biology research.
