## Supplementary material for "Skin DNA Methylation Encodes Multidimensional Facial Aging Phenotypes with Distinct Biological Architectures": Figures and Supplemental Files: SupplementaryFile1.csv

Section	Characteristic	Full Methylation Cohort (N = 744)	Matched Cohort (N = 706)	Training Set (N = 406–564)	Testing Set (N = 102–142)	p-value
Sample sizes	Total samples	744	706	406–564 (mean = 516.0)	102–142 (mean = 129.8)	—
Age (years)	N with age data	247 (33.2%)	246 (34.8%)	203 (35.9%)	43 (30.3%)	—
Age (years)	Mean ± SD	40.3 ± 16.3	40.2 ± 16.3	40.3 ± 16.0	39.9 ± 18.0	0.674
Age (years)	Median	37.3	37.2	37.9	36.1	—
Age (years)	Range	18.6–82.1	18.6–82.1	18.6–77.9	18.8–82.1	—
Fitzpatrick skin type	Type I	49 (6.6%)	49 (6.9%)	39 (6.9%)	10 (7.0%)	—
Fitzpatrick skin type	Type II	154 (20.7%)	154 (21.8%)	126 (22.3%)	28 (19.7%)	—
Fitzpatrick skin type	Type III	143 (19.2%)	138 (19.5%)	109 (19.3%)	29 (20.4%)	—
Fitzpatrick skin type	Type IV	87 (11.7%)	86 (12.2%)	72 (12.8%)	14 (9.9%)	—
Fitzpatrick skin type	Type V	34 (4.6%)	27 (3.8%)	25 (4.4%)	2 (1.4%)	—
Fitzpatrick skin type	Type VI	14 (1.9%)	14 (2.0%)	13 (2.3%)	1 (0.7%)	—
Fitzpatrick skin type	Not reported	263 (35.3%)	238 (33.7%)	180 (31.9%)	58 (40.8%)	—
Fitzpatrick skin type	Fitzpatrick (χ² test, Types I–VI only)	—	—	—	—	0.494
Sex (survey-linked subset; N = 282)	Female	175 (62.1%)	—	—	—	—
Sex (survey-linked subset; N = 282)	Male	103 (36.5%)	—	—	—	—
Sex (survey-linked subset; N = 282)	Missing	4 (1.4%)	—	—	—	—
