## Supplementary material for "Skin DNA Methylation Encodes Multidimensional Facial Aging Phenotypes with Distinct Biological Architectures": Figures and Supplemental Files: SupplementaryFile2.csv

Target	Probe Set	Algorithm	Total Samples	Training Samples	Test Samples	MAE (Test)	Spearman R (Test)
Chronological Age	V1–V2 Overlap	LightGBM	706	564	142	5.5089	0.8007
Chronological Age	EPICv2 (V2-Only)	LightGBM	706	564	142	5.1426	0.8191
Age (Standard Error)	EPICv2 (V2-Only)	LightGBM	706	564	142	5.2984	0.8359
Breakouts	V1–V2 Overlap	RandomForest	706	564	142	6.2177	0.244
Breakouts	EPICv2 (V2-Only)	LightGBM	706	564	142	5.1922	0.4713
Dark Circles	V1–V2 Overlap	LightGBM	706	564	142	9.796	0.4074
Dark Circles	EPICv2 (V2-Only)	LightGBM	706	564	142	9.5811	0.4156
Deep Lines	V1–V2 Overlap	LightGBM	508	406	102	13.7829	0.4933
Deep Lines	EPICv2 (V2-Only)	LightGBM	508	406	102	13.692	0.4404
Eye Age	V1–V2 Overlap	LightGBM	706	564	142	5.4321	0.8086
Eye Age	EPICv2 (V2-Only)	LightGBM	706	564	142	5.3687	0.7654
Fine Lines	V1–V2 Overlap	LightGBM	508	406	102	12.2297	0.5478
Fine Lines	EPICv2 (V2-Only)	LightGBM	508	406	102	11.5175	0.5448
Irritation	V1–V2 Overlap	RandomForest	584	467	117	6.8689	0.6865
Irritation	EPICv2 (V2-Only)	LightGBM	584	467	117	6.8012	0.7384
Lacrimal Grooves	V1–V2 Overlap	LightGBM	706	564	142	14.6215	0.3439
Lacrimal Grooves	EPICv2 (V2-Only)	LightGBM	706	564	142	12.7157	0.625
Lines	V1–V2 Overlap	LightGBM	508	406	102	11.5836	0.5089
Lines	EPICv2 (V2-Only)	LightGBM	508	406	102	12.0675	0.4941
Pigmentation	V1–V2 Overlap	RandomForest	627	501	126	7.5849	0.6454
Pigmentation	EPICv2 (V2-Only)	RandomForest	627	501	126	7.8699	0.5506
Pores	V1–V2 Overlap	LightGBM	706	564	142	7.4476	0.4399
Pores	EPICv2 (V2-Only)	LightGBM	706	564	142	5.6995	0.6814
Puffiness	V1–V2 Overlap	RandomForest	706	564	142	8.7653	0.4583
Puffiness	EPICv2 (V2-Only)	RandomForest	706	564	142	8.6461	0.5628
Quality Front	V1–V2 Overlap	RandomForest	706	564	142	12.3116	0.3304
Quality Front	EPICv2 (V2-Only)	RandomForest	706	564	142	11.6002	0.4776
Redness	V1–V2 Overlap	RandomForest	584	467	117	10.0509	0.6764
Redness	EPICv2 (V2-Only)	LightGBM	584	467	117	9.5469	0.7046
Sagging	V1–V2 Overlap	LightGBM	508	406	102	16.9442	0.5612
Sagging	EPICv2 (V2-Only)	RandomForest	508	406	102	17.4179	0.5374
Sun Spots	V1–V2 Overlap	LightGBM	627	501	126	5.9795	0.5893
Sun Spots	EPICv2 (V2-Only)	LightGBM	627	501	126	6.0861	0.5657
Uniformness Forehead	V1–V2 Overlap	LightGBM	691	552	139	10.6214	0.6093
Uniformness Forehead	EPICv2 (V2-Only)	LightGBM	691	552	139	10.2687	0.5821
Uniformness Left Cheek	V1–V2 Overlap	LightGBM	679	543	136	11.0388	0.6182
Uniformness Left Cheek	EPICv2 (V2-Only)	LightGBM	679	543	136	10.3072	0.7094
Uniformness Right Cheek	V1–V2 Overlap	LightGBM	678	542	136	9.7527	0.7112
Uniformness Right Cheek	EPICv2 (V2-Only)	LightGBM	678	542	136	9.8108	0.6447
Uniformness	V1–V2 Overlap	LightGBM	706	564	142	10.0475	0.4379
Uniformness	EPICv2 (V2-Only)	LightGBM	706	564	142	8.1813	0.6816
