## Supplementary material for "Skin DNA Methylation Encodes Multidimensional Facial Aging Phenotypes with Distinct Biological Architectures": Figures and Supplemental Files: SupplementaryFile4.xlsx

### Sheet: Sheet1
Panel	Trait	n	Buttock Mean ± SD	Forearm Mean ± SD	Mean Difference	Cohen's d_z	t-statistic	p-value
L	Redness	20	78.09 ± 3.74	69.03 ± 8.29	-9.06	-1.251	5.455	2.91×10⁻⁵
S	Sagging	20	67.44 ± 6.11	62.58 ± 5.47	-4.86	-1.151	5.015	7.68×10⁻⁵
E	Pigmentation	20	83.77 ± 1.68	80.21 ± 3.62	-3.55	-0.983	4.284	4.00×10⁻⁴
N	Lines	20	73.95 ± 3.40	68.25 ± 5.84	-5.7	-0.872	3.802	0.0012
H	Uniformness Left Cheek	20	60.71 ± 4.69	57.72 ± 5.92	-2.99	-0.775	3.376	0.0032
I	Irritation	20	93.53 ± 3.01	91.21 ± 4.73	-2.32	-0.764	3.329	0.0035
F	Breakouts	20	93.03 ± 2.83	94.94 ± 3.14	1.91	0.703	-3.063	0.0064
K	Uniformness Right Cheek	20	56.00 ± 4.22	52.22 ± 5.39	-3.79	-0.676	2.947	0.0083
M	Eyes Age	20	48.23 ± 3.04	49.84 ± 1.82	1.61	0.63	-2.744	0.0129
C	Sunspots	20	85.39 ± 3.31	82.59 ± 3.95	-2.81	-0.576	2.512	0.0212
Q	Perceived Age	20	50.41 ± 2.57	51.71 ± 2.53	1.3	0.501	-2.185	0.0417
J	Pores	20	85.03 ± 3.75	86.35 ± 3.50	1.32	0.437	-1.906	0.072
D	Deep Lines	20	80.34 ± 4.66	75.46 ± 9.25	-4.88	-0.431	1.879	0.0756
B	Dark Circles	20	83.35 ± 4.48	85.26 ± 3.91	1.91	0.429	-1.872	0.0767
T	Fine Lines	20	67.92 ± 3.67	66.45 ± 3.25	-1.47	-0.391	1.703	0.1049
P	Uniformness	20	59.08 ± 3.52	58.03 ± 3.00	-1.05	-0.297	1.295	0.2109
U	Perceived Age SE	20	51.62 ± 2.05	52.08 ± 1.92	0.47	0.209	-0.911	0.3739
A	Puffiness	20	92.29 ± 1.47	91.89 ± 1.74	-0.4	-0.163	0.709	0.4869
O	Lacrimal Grooves	20	76.81 ± 5.70	77.29 ± 4.23	0.48	0.08	-0.349	0.731
R	Quality Front	20	62.79 ± 1.69	62.72 ± 1.15	-0.07	-0.042	0.183	0.8568
G	Uniformness Forehead	20	61.34 ± 4.57	61.51 ± 3.11	0.17	0.042	-0.182	0.8575
